# Identification and Age-dependent Increase of Platelet Biased Human Hematopoietic Stem Cells

**DOI:** 10.1101/2022.01.14.475546

**Authors:** Merve Aksöz, Grigore-Aristide Gafencu, Bilyana Stoilova, Mario Buono, Yiran Meng, Niels Asger Jakobsen, Marlen Metzner, Sally-Ann Clark, Ryan Beveridge, Supat Thongjuea, Paresh Vyas, Claus Nerlov

**Author notes:** Equal contribution (Paresh Vyas, Claus Nerlov).

## Abstract

Hematopoietic stem cells (HSC) reconstitute multi-lineage human hematopoiesis after clinical bone marrow transplantation and are the cells-of-origin of hematological malignancies. Though HSC provide multi-lineage engraftment, individual murine HSCs are lineage-biased and contribute unequally to blood cell lineages. Now, by combining xenografting of molecularly barcoded adult human bone marrow (BM) HSCs and high-throughput single cell RNA sequencing we demonstrate that human individual BM HSCs are also functionally and transcriptionally lineage biased. Specifically, we identify platelet-biased and multi-lineage human HSCs. Quantitative comparison of transcriptomes from single HSCs from young, and aged, BM show that both the proportion of platelet-biased HSCs, and their level of transcriptional platelet priming, increases with age. Therefore, platelet-biased HSCs, as well as their increased prevalence and elevated transcriptional platelet priming during ageing, are conserved between human and murine hematopoiesis.

**One-Sentence Summary:** *In vivo* barcoding and single cell RNA sequencing identifies platelet-biased human bone marrow HSCs.

---

Hematopoietic stem cells (HSCs) sustain multi-lineage blood cell production throughout mammalian life. HSCs also reconstitute life-long blood cell production after hematopoietic cell transplantation (HCT), the most well-established and common form of clinical stem cell therapy (*1*). However, functional characterization of individual murine HSCs using single cell transplantation (*2-4*) and *in vivo* molecular barcoding (*5, 6*) has shown that in addition to HSCs with multi-lineage (ML) reconstitution capacity, a significant proportion of adult BM HSCs preferentially or exclusively generate a subset of hematopoietic lineages, and therefore are lineage-biased or fate-restricted (*1*). A key characteristic of murine fate-restricted HSCs is higher output of platelets compared to other lineages (*4*), and such HSCs are therefore frequently referred to as platelet-biased (P-) HSCs. Single cell transplantation has also demonstrated that ML-HSCs have higher overall cellular output compared to fate-restricted HSCs (*4*), a finding recapitulated in cellular barcoding experiments. These studies also identified transcriptional signatures associated with high vs. low cellular output and multi-lineage vs. platelet-biased lineage reconstitution (*7*). In the mouse, hematopoietic ageing is associated with significant expansion of P-HSCs (*8*). In contrast, the proportion of ML-HSCs, the only HSCs capable of lymphopoiesis, decreases with age, contributing to decreased adaptive immunity in aged individuals. Importantly, decreased lymphoid output has also been observed in aged human HSCs after xenografting into immune-deficient mice (*9*). Increased HSC transcriptional platelet priming may contribute directly to decreased lymphopoiesis during ageing, as inhibition of TGFβ signaling in aged HSCs leads to both decreased HSC platelet bias and increased lymphoid cell output (*10*). Finally, P-HSCs have been implicated as the cells-of-origin in a mouse model of essential thrombocythemia (ET) (*11*), and in human ET (*12*). In contrast to the mouse, characterization of the heterogeneity of human HSCs (hHSCs) is more limited. By xenografting, human cord blood (CB) with distinct long-term reconstitution capacity (*13, 14*) and repopulation patterns (*15, 16*) have been identified. These studies did not address hHSC contributions to the platelet and erythroid lineages, or include adult BM hHSCs. However, tracking of viral insertions in patients treated with HCT of gene corrected cells has identified single cell-derived reconstitution patterns consistent with the presence of fate-restricted hHSCs in adult BM (*17, 18*), and RNA sequencing revealed increased transcriptional platelet-lineage priming of aged compared to young BM hHSCs (*19*).
