## Supplementary material for "Identification and Age-dependent Increase of Platelet Biased Human Hematopoietic Stem Cells": Data S3

### Sheet: Supplementary_methods_table1
G2M_score	S_score	Mk_bias	Multilineage	Low_output	High_output	Serial_engraft	Pietras_HSC	Gileadi_Stemscore	Wilson_MolO	Wilson_SuMO	Lauridsen_RAdim
HMGB2	MCM5	MT-ND5	MT-ND1	MT-ND3	ELF1	MT-ND5	MAFF	GABARAPL1	MLLT3	MLLT3	MT-CO1
CDK1	PCNA	MT-CO3	PCDH11Y	MT-ND5	UBE2L5	TSC22D1	ADAMTS1	CA2	CD82	LY6E	TSC22D1
NUSAP1	TYMS	CXADR	HSPH1	MT-ND2	HMGB1	THBD	RAB27B	WFDC2	LTB	WFDC2	S1PR4
UBE2C	FEN1	TSC22D1	CSF2RB	MT-CO3	CSF2RB	GATA3	BTG3	MECOM	IFITM1	CD74	RNF125
BIRC5	MCM7	DNAJC3	SLX4IP	TSC22D1	VIM	TGIF1	ARL4A	PNRC1	PDZK1IP1	IFITM1	TSPYL2
TPX2	MCM4	EPSTI1	RB1	PIK3IP1	GPC6	CEBPB	ENKUR	MLLT3	METTL7A	INHBA	PIK3IP1
TOP2A	RRM1	GATA3	CST7	GATA3	CST7	SAMSN1	RIC3	HLF	CDKN1C	NA	PIM2
NDC80	UNG	RPL3	LGALS1	JAG1	TPTE2	BMP4	ARHGAP5	SRGN	NA	NA	CSF2RB
CKS2	GINS2	KLF6	VIM	ZNF521	PMAIP1	SPIN1	ZNF521	PDE4B	NA	NA	LGALS1
NUF2	MCM6	PIM2	WBP4	RPL3	RPS2	SMARCA2	EFNB2	KRT18	NA	NA	FGD2
CKS1B	CDCA7	PDE9A	TYMS	XBP1	LGALS1	HOOK3	GATA3	CD74	NA	NA	GABARAPL1
MKI67	DTL	SAMSN1	GATA1	KLF6	GATA1	CCND1	PIM2	HOXB2	NA	NA	CCL4
TMPO	PRIM1	ZMYND8	GTSE1	PDE9A	PBK	GABARAPL1	GABARAPL1	RGS1	NA	NA	MBOAT4
CENPF	UHRF1	CEBPB	LY86	DNAJC3	CCL3	ID2	NAP1L3	TXNIP	NA	NA	TCF7L2
TACC3	CENPU	MAFF	HMGN5	APOL2	CCL3L1	LPAR6	TCEAL6	IFITM1	NA	NA	AHNAK
PIMREG	HELLS	PDLIM1	SLC25A5	TCF4	XKR4	PRTN3	DUSP4	PCP4L1	NA	NA	PIM1
SMC4	RFC2	PLXDC2	ALDH1A1	CEBPB	SLC25A5	CLU	BEX1	MYCT1	NA	NA	CLEC2D
CCNB2	POLR1B	BEX1	EGLN3	RASL11A	CCNB2	INSR	ALDH1A1	PTPRCAP	NA	NA	PRTN3
CKAP2L	NASP	PTGS1	S1PR3	MAFF	ALOX5	PIM1	GPX8	C11orf54	NA	NA	MAMDC2
CKAP2	RAD51AP1	CLEC14A	SHC4	SAMSN1	ARL6IP1	BEX1	TMEM38A	PDZK1IP1	NA	NA	SOX4
AURKB	GMNN	MAMDC2	SMC2	CCND1	MS4A3	PDLIM1	CCND1	NA	NA	NA	HBP1
BUB1	WDR76	RPS6	TPX2	CBX6	CDCA5	ALDH1A1	SRGAP3	NA	NA	NA	ARID4A
KIF11	SLBP	FOS	RGCC	PIM1	MXD4	DUSP4	LONP2	NA	NA	NA	LTB
ANP32E	CCNE2	PIM1	TPM4	MAMDC2	DNTT	CHCHD10	SMARCA2	NA	NA	NA	MECOM
TUBB4B	UBR7	SRGAP3	CCL23	SMARCA2	PFN1	CCL23	PHKB	NA	NA	NA	PTPRE
GTSE1	POLD3	PANX2	PCNA	GABARAPL1	PCNA	CALM1	PLXDC2	NA	NA	NA	SAMHD1
KIF20B	MSH2	ETV6	CCNB2	SRSF5	UHRF1	SRGAP3	PDLIM1	NA	NA	NA	RPS3A
HJURP	ATAD2	CLEC2D	KIF15	RPS6	MCM5	FAM217B	GATAD1	NA	NA	NA	LSP1
CDCA3	RAD51	CBX6	CD69	ZBP1	KIF15	PANX2	PTGS1	NA	NA	NA	IL2RG
JPT1	RRM2	ALDH1A1	SRSF6	TRIM44	SMC2	BHLHE41	MAMDC2	NA	NA	NA	HLF
CDC20	CDC45	CCND1	MS4A3	UBB	HLA-A	FRMD6	ZNF410	NA	NA	NA	CCL4L2
TTK	CDC6	GPX8	DNTT	ADGRE5	CENPM	LTB	WFDC2	NA	NA	NA	LST1
CDC25C	EXO1	BMP4	CDC45	AHR	CCL23	TOX	MEIS1	NA	NA	NA	XAF1
KIF2C	TIPIN	RPS4X	MCM4	LONP2	ESCO1	SAMHD1	TMOD3	NA	NA	NA	CD82
RANGAP1	DSCC1	SMARCA2	NRBF2	TCEAL6	PHIP	TSPYL1	SLC30A4	NA	NA	NA	PNRC1
NCAPD2	BLM	INSR	RANBP1	BEX1	YBX3	PTGER4	RUFY2	NA	NA	NA	CNRIP1
DLGAP5	CASP8AP2	CLU	ANP32B	BMP4	DEK	PHACTR2	ARHGAP29	NA	NA	NA	GPRASP1
CDCA2	USP1	ZBP1	DENND5B	PLXDC2	NRBF2	HS3ST1	ZRSR2	NA	NA	NA	ST3GAL1
CDCA8	CLSPN	GABARAPL1	DEK	FOS	ADAM17	TM4SF1	ELL2	NA	NA	NA	DUSP2
ECT2	POLA1	ID2	MCM5	PDLIM1	TPX2	GOLGA2	CAV2	NA	NA	NA	MLLT3
KIF23	CHAF1B	LPAR6	WSB1	CLU	MCM4	CEBPD	SLC12A2	NA	NA	NA	CCND2
HMMR	MRPL36	VPREB1	MIS18BP1	PANX2	SNRPB	TNFSF10	ARRDC4	NA	NA	NA	EVA1B
AURKA	E2F8	HLF	CKS2	INSR	LY86	CTBS	EPCAM	NA	NA	NA	RAB6B
PSRC1	NA	TTC14	YBX3	PPP1R9A	CKS2	IL6ST	ZFP37	NA	NA	NA	CLIP1
ANLN	NA	LST1	ADAM17	CLEC2D	IFNLR1	LST1	PJA2	NA	NA	NA	IFITM1
LBR	NA	FRMD4B	DMKN	RPS4X	SOX4	HLF	PLAG1	NA	NA	NA	POU2F2
CKAP5	NA	TNFSF10	CENPM	UBOX5	CD69	NFIA	NFIA	NA	NA	NA	IL16
CENPE	NA	DUSP1	UHRF1	ALDH1A1	HMGN5	RGMB	FADS1	NA	NA	NA	HOXA9
CTCF	NA	LY6E	SDF2L1	LPAR6	EGLN3	HOXB4	LAT	NA	NA	NA	PTPRCAP
NEK2	NA	TMEM130	KMT5A	PPP1R15A	ANP32B	LY6E	TTLL7	NA	NA	NA	LPIN1
G2E3	NA	RGMB	UBE2S	GNG11	DMKN	CDKN1A	HSPA4L	NA	NA	NA	RGL1
GAS2L3	NA	RPL35A	GADD45A	RPL7	CDC45	HSPA5	S1PR1	NA	NA	NA	CD74
CBX5	NA	MKLN1	TSHR	RPL22L1	RANBP1	SRGN	FAM184A	NA	NA	NA	PDZK1IP1
CENPA	NA	LAPTM4A	MCM7	ARID1B	MIS18BP1	GPRASP1	CA5B	NA	NA	NA	ZBTB20
NA	NA	GOLGB1	HBA1	TM4SF1	UBE2C	SH3GL3	CAPN3	NA	NA	NA	ENTPD1
NA	NA	RPL13	FEN1	DUSP1	TRA2B	PNRC1	GALNT5	NA	NA	NA	GAPDH
NA	NA	MCTP1	PCDH11X	TUBB4B	TAOK3	PIK3R1	ZNF667	NA	NA	NA	KDM6B
NA	NA	RPL7	RAD21	UACA	SPC24	MT2A	COPZ2	NA	NA	NA	RAMP1
NA	NA	CADPS2	SRGN	MLLT3	ICAM4	MT1E	CA2	NA	NA	NA	DDIT3
NA	NA	CITED2	USP1	HSPA5	LILRB4	MT1F	VIPR2	NA	NA	NA	LAT2
NA	NA	RPS19	GP6	KLF4	RASL10A	MT1X	TNFSF9	NA	NA	NA	PBXIP1
NA	NA	LYZ	CA1	LTB	MCM2	MLLT3	FRMD4B	NA	NA	NA	HOXA7
NA	NA	EVC2	MCM2	PIK3R1	PABPN1L	DENND2A	TOX	NA	NA	NA	DYNC1H1
NA	NA	LIMA1	CTSG	TNFAIP8	PLEK	SOCS2	SOCS2	NA	NA	NA	METTL7A
NA	NA	SDCBP	HELLS	SOCS2	IRF8	FAM184A	MED23	NA	NA	NA	NA
NA	NA	KLF2	CCNB1	TTC14	FUS	ST3GAL1	DSEL	NA	NA	NA	NA
NA	NA	MEIS1	LUC7L3	SELENBP1	TOP2A	TFEC	GSTM3	NA	NA	NA	NA
NA	NA	ZFP36	SOD2	MCTP1	C1orf54	MECOM	PHLDA2	NA	NA	NA	NA
NA	NA	TM4SF1	RHAG	TOX	RBMX	SAT1	PIK3R1	NA	NA	NA	NA
NA	NA	PTGER4	SLCO3A1	LAPTM4A	MAP1A	GIMAP4	LTB	NA	NA	NA	NA
NA	NA	TOX	FABP5	RPS3A	SRSF7	ZRSR2	TBRG1	NA	NA	NA	NA
NA	NA	LTB	CXCR4	KLF2	MSH3	GNG11	RAB12	NA	NA	NA	NA
NA	NA	RPL22L1	MAD2L1	IL2RG	SFXN1	DUSP2	PHLDB2	NA	NA	NA	NA
NA	NA	ADGRG6	CRIP1	S1PR1	FEN1	UBE2H	MLLT3	NA	NA	NA	NA
NA	NA	KRT18	LMNB1	UTRN	HBA1	ZFP36L2	ZC3H8	NA	NA	NA	NA
NA	NA	IL2RG	STX3	LIMA1	CLEC11A	NR4A2	PREX2	NA	NA	NA	NA
NA	NA	IRF2BPL	SERPINB1	IRF2BPL	CKS1B	PKM	HEY1	NA	NA	NA	NA
NA	NA	RNF24	IRF8	FADS1	CRIP1	GAPDH	ACSS3	NA	NA	NA	NA
NA	NA	UCHL1	TOP2A	ST3GAL1	LMO4	FAM43A	TEK	NA	NA	NA	NA
NA	NA	GNG11	MCM3	SMAD5	HEY1	PTPRK	ZNF462	NA	NA	NA	NA
NA	NA	VAMP5	PLK1	TMEM120B	MCM7	RASIP1	VSIG2	NA	NA	NA	NA
NA	NA	PPP1R15A	LIG1	EVC2	SPNS3	FLCN	RPL7	NA	NA	NA	NA
NA	NA	DCUN1D1	CDK6	DNAJB9	PEG3	CDKN1C	CADPS2	NA	NA	NA	NA
NA	NA	ZFP36L2	CKS1B	NFKBIZ	COX6B2	MT1G	HLF	NA	NA	NA	NA
NA	NA	CREBRF	DNAJC9	MARCKS	RAN	CDC42	PLCB4	NA	NA	NA	NA
NA	NA	FADS1	MYC	SLC12A2	ATP1B3	C4orf47	FBXO16	NA	NA	NA	NA
NA	NA	RUNX1T1	CDCA8	ZFP36L2	GINS2	JUNB	GNG11	NA	NA	NA	NA
NA	NA	MT2A	HNRNPAB	MECOM	LIG1	SEC14L1	KRT18	NA	NA	NA	NA
NA	NA	MT1E	CDK4	TMOD3	MCOLN3	SELP	PPP2R2B	NA	NA	NA	NA
NA	NA	MT1F	TUBGCP4	PHACTR2	USP1	KLF9	SUCLG2	NA	NA	NA	NA
NA	NA	MT1X	GINS2	DCUN1D1	SRSF3	OXR1	DST	NA	NA	NA	NA
NA	NA	RPL39	ELANE	TNFSF10	ATP8B4	HOXA5	SELP	NA	NA	NA	NA
NA	NA	PIK3R1	DHFR	WFDC2	ELANE	IFITM1	ETV3	NA	NA	NA	NA
NA	NA	PNPLA8	CDT1	MEIS1	PPP1CB	VPS54	CPT1A	NA	NA	NA	NA
NA	NA	INSIG1	TAOK3	RPL13	CTSG	S100A6	TMEM67	NA	NA	NA	NA
NA	NA	JUND	ATAD5	NFAT5	EVI2B	TFPI	GNB5	NA	NA	NA	NA
NA	NA	S100A8	CFAP20	FBXO16	BAZ1A	VDR	RASGEF1B	NA	NA	NA	NA
NA	NA	GIMAP4	ATP1B3	CPQ	LSM4	CYTIP	PBX1	NA	NA	NA	NA
NA	NA	MECOM	EVI2B	VPREB1	DHFR	ANGPT1	FAM110B	NA	NA	NA	NA
NA	NA	UTRN	HSPA8	KRT18	UBE2S	FN1	SBF2	NA	NA	NA	NA
NA	NA	MARCKS	ADD3	CADPS2	CENPA	EIF4A2	IRAK3	NA	NA	NA	NA
NA	NA	ST3GAL1	SLA	HLF	SLCO3A1	DYNC2H1	FZD3	NA	NA	NA	NA
NA	NA	SOCS2	UBE2C	HES1	SLA	GOLGA8B	AKAP7	NA	NA	NA	NA
NA	NA	TNFAIP8	DNAJB6	LPAR4	SERPINB1	GLUL	NCKAP1	NA	NA	NA	NA
NA	NA	RIN2	CENPH	CSF1	B3GNT5	CCND2	EIF4A2	NA	NA	NA	NA
NA	NA	MLLT3	ANK1	TFEC	FABP5	POU2F2	MYCT1	NA	NA	NA	NA
NA	NA	GATA2	CENPA	FOSB	B4GALT1	NA	TXNIP	NA	NA	NA	NA
NA	NA	NRXN1	FREM1	LST1	CDK6	NA	SOX6	NA	NA	NA	NA
NA	NA	S100A6	TRA2B	PNPLA8	LAT	NA	PLK2	NA	NA	NA	NA
NA	NA	TFPI	SRSF7	JUND	LUC7L3	NA	C4orf47	NA	NA	NA	NA
NA	NA	VDR	PLEK	MT2A	MIF	NA	LPIN1	NA	NA	NA	NA
NA	NA	CYTIP	NEK2	MT1E	RPS19	NA	PAFAH1B2	NA	NA	NA	NA
NA	NA	CD74	NUCKS1	MT1F	KMT5A	NA	ZNF121	NA	NA	NA	NA
NA	NA	RASGEF1B	CENPN	MT1X	HSPA12A	NA	HDAC9	NA	NA	NA	NA
NA	NA	EVA1B	MAPT	ADM	MYC	NA	TFPI	NA	NA	NA	NA
NA	NA	RPL34	RASA4	LYZ	CA1	NA	CTSO	NA	NA	NA	NA
NA	NA	PHACTR1	HSPD1	CD82	HPGD	NA	RGS18	NA	NA	NA	NA
NA	NA	ANGPT1	HMGB2	GPRASP1	GP6	NA	METTL7A	NA	NA	NA	NA
NA	NA	RIT1	ODC1	FBXO10	PTPRE	NA	IFITM1	NA	NA	NA	NA
NA	NA	KLF9	EIF5A	CITED2	ARHGAP22	NA	VDR	NA	NA	NA	NA
NA	NA	OXR1	FAM111A	LY6E	DNAJC9	NA	C11orf54	NA	NA	NA	NA
NA	NA	IFITM1	PTCD3	BHLHE41	ACAP2	NA	FKBP9	NA	NA	NA	NA
NA	NA	TXNIP	YBX1	WTIP	SDF2L1	NA	ZBTB38	NA	NA	NA	NA
NA	NA	RPL26	HLA-DOB	VIPR2	PSCA	NA	HOXA5	NA	NA	NA	NA
NA	NA	IER2	CD48	NTS	STX3	NA	GIMAP8	NA	NA	NA	NA
NA	NA	CD9	MPO	PCF11	MCM3	NA	GLUL	NA	NA	NA	NA
NA	NA	MYCT1	DUT	IRF9	CDK4	NA	NA	NA	NA	NA	NA
NA	NA	PTPRCAP	HNRNPA2B1	FRMD4B	GADD45A	NA	NA	NA	NA	NA	NA
NA	NA	BHLHE40	HNRNPH1	N4BP2	CYP2D6	NA	NA	NA	NA	NA	NA
NA	NA	GLUL	DBF4	CA2	PRKDC	NA	NA	NA	NA	NA	NA
NA	NA	NOS1AP	SATB1	RNF24	CXCR4	NA	NA	NA	NA	NA	NA
NA	NA	CCND2	G0S2	FAM184A	CENPH	NA	NA	NA	NA	NA	NA
NA	NA	PDZK1IP1	CCNA2	DENND2A	CDKL3	NA	NA	NA	NA	NA	NA
NA	NA	SH3BP5	NASP	TSC22D3	GSE1	NA	NA	NA	NA	NA	NA
NA	NA	METTL7A	KIF14	FRMD6	HNRNPAB	NA	NA	NA	NA	NA	NA
NA	NA	HMGA2	ZEB2	GIMAP4	ADD3	NA	NA	NA	NA	NA	NA
NA	NA	NMUR1	BDP1	NFIA	MAD2L1	NA	NA	NA	NA	NA	NA
NA	NA	STAT1	C1orf56	TTLL7	SRGN	NA	NA	NA	NA	NA	NA
NA	NA	EIF4A2	IL1R1	ALCAM	ACTB	NA	NA	NA	NA	NA	NA
NA	NA	NFKBIA	CD44	DZIP3	DDX21	NA	NA	NA	NA	NA	NA
NA	NA	LGALS3BP	TUBB	ARRDC4	CDCA8	NA	NA	NA	NA	NA	NA
NA	NA	EFCAB14	C1orf131	INSIG1	LMNB1	NA	NA	NA	NA	NA	NA
NA	NA	DDIT4	TK1	PTGER4	CORO1A	NA	NA	NA	NA	NA	NA
NA	NA	RYBP	SYNC	RGMB	PIF1	NA	NA	NA	NA	NA	NA
NA	NA	RPL11	MTHFD2	HBEGF	TADA2B	NA	NA	NA	NA	NA	NA
NA	NA	CCDC181	CCZ1	RND3	ATAD5	NA	NA	NA	NA	NA	NA
NA	NA	GIMAP8	RRM2	PLK2	CDCA7	NA	NA	NA	NA	NA	NA
NA	NA	ABCB1	ANP32E	IFI44L	NANOS1	NA	NA	NA	NA	NA	NA
NA	NA	NCKAP1	TCOF1	SEC14L1	CDT1	NA	NA	NA	NA	NA	NA
NA	NA	ZBTB20	ANKRD44	ABCB1	APOC1	NA	NA	NA	NA	NA	NA
NA	NA	NR4A2	IGKC	PHF1	AURKB	NA	NA	NA	NA	NA	NA
NA	NA	C11orf96	ANXA3	NCKAP1	ANP32E	NA	NA	NA	NA	NA	NA
NA	NA	GLIPR1L1	RAB7B	EIF4A2	NASP	NA	NA	NA	NA	NA	NA
NA	NA	RPLP1	PPIA	ADRB2	TYROBP	NA	NA	NA	NA	NA	NA
NA	NA	PBX1	DNMT1	CCND2	METTL7A	NA	NA	NA	NA	NA	NA
NA	NA	IL16	ANXA2	IFIT2	NEK2	NA	NA	NA	NA	NA	NA
NA	NA	FAM43A	SELL	IRAK3	IL1R1	NA	NA	NA	NA	NA	NA
NA	NA	B2M	ASPM	LGALS3BP	FAM111A	NA	NA	NA	NA	NA	NA
NA	NA	PAQR7	FAM117A	CDC42SE2	GMNN	NA	NA	NA	NA	NA	NA
NA	NA	JUNB	TP53	CCDC17	ACTG1	NA	NA	NA	NA	NA	NA
NA	NA	SEC14L1	NME1	PKM	ADAM8	NA	NA	NA	NA	NA	NA
NA	NA	CNOT6L	ASF1B	MCL1	DBT	NA	NA	NA	NA	NA	NA
NA	NA	S100A4	GMNN	DST	MARCKSL1	NA	NA	NA	NA	NA	NA
NA	NA	SELP	MPHOSPH9	TLCD2	PURB	NA	NA	NA	NA	NA	NA
NA	NA	CDKN1C	CALR	RHOB	HNRNPH1	NA	NA	NA	NA	NA	NA
NA	NA	MT1G	UBC	MYADM	NPEPPS	NA	NA	NA	NA	NA	NA
NA	NA	RGS1	BIRC5	GIMAP8	SATB1	NA	NA	NA	NA	NA	NA
NA	NA	RPL37A	FGF18	ATF7IP	IQGAP3	NA	NA	NA	NA	NA	NA
NA	NA	PCOLCE2	EZH2	GLUL	ANO5	NA	NA	NA	NA	NA	NA
NA	NA	JUN	ACSM3	GYPC	MFAP4	NA	NA	NA	NA	NA	NA
NA	NA	SPRY1	PLAC8	WNT2B	TUBB	NA	NA	NA	NA	NA	NA
NA	NA	RGS18	CHDH	HOXA5	INPP5D	NA	NA	NA	NA	NA	NA
NA	NA	ITM2C	DMPK	NOS1AP	HNRNPA2B1	NA	NA	NA	NA	NA	NA
NA	NA	NA	GAPDH	RPL26	ITGA2B	NA	NA	NA	NA	NA	NA
NA	NA	NA	CPA3	PHACTR1	MPO	NA	NA	NA	NA	NA	NA
NA	NA	NA	RHD	RYBP	ANXA2	NA	NA	NA	NA	NA	NA
NA	NA	NA	SRSF2	EVA1B	NEXN	NA	NA	NA	NA	NA	NA
NA	NA	NA	PHGDH	CDKN1C	PLAC8	NA	NA	NA	NA	NA	NA
NA	NA	NA	MAPK10	BHLHE40	BTG2	NA	NA	NA	NA	NA	NA
NA	NA	NA	DTYMK	QRICH2	KLF1	NA	NA	NA	NA	NA	NA
NA	NA	NA	UNG	IFITM1	GRHL1	NA	NA	NA	NA	NA	NA
NA	NA	NA	RRM1	ROM1	CENPN	NA	NA	NA	NA	NA	NA
NA	NA	NA	STMN1	FLOT2	NUCKS1	NA	NA	NA	NA	NA	NA
NA	NA	NA	IGHM	RGS18	EIF5A	NA	NA	NA	NA	NA	NA
NA	NA	NA	KLF1	EPB41	SMC4	NA	NA	NA	NA	NA	NA
NA	NA	NA	PRSS57	RPL11	FCER1G	NA	NA	NA	NA	NA	NA
NA	NA	NA	TUBA1B	OXR1	NME1	NA	NA	NA	NA	NA	NA
NA	NA	NA	NPEPPS	B2M	HSPA1A	NA	NA	NA	NA	NA	NA
NA	NA	NA	SMC4	ZBTB20	HSPA1B	NA	NA	NA	NA	NA	NA
NA	NA	NA	NA	IL27RA	LETM1	NA	NA	NA	NA	NA	NA
NA	NA	NA	NA	PAQR7	EZH2	NA	NA	NA	NA	NA	NA
NA	NA	NA	NA	PCSK7	CD48	NA	NA	NA	NA	NA	NA
NA	NA	NA	NA	MT1G	CFAP74	NA	NA	NA	NA	NA	NA
NA	NA	NA	NA	NR4A2	RGS2	NA	NA	NA	NA	NA	NA
NA	NA	NA	NA	PTPRCAP	IGHM	NA	NA	NA	NA	NA	NA
NA	NA	NA	NA	HMGA2	NCAPG	NA	NA	NA	NA	NA	NA
NA	NA	NA	NA	PDZK1IP1	CARHSP1	NA	NA	NA	NA	NA	NA
NA	NA	NA	NA	MYCT1	BIRC5	NA	NA	NA	NA	NA	NA
NA	NA	NA	NA	TXNIP	PRSS57	NA	NA	NA	NA	NA	NA
NA	NA	NA	NA	C11orf96	CPA3	NA	NA	NA	NA	NA	NA
NA	NA	NA	NA	SH3BP5	RAMP1	NA	NA	NA	NA	NA	NA
NA	NA	NA	NA	STAT1	DBF4	NA	NA	NA	NA	NA	NA
NA	NA	NA	NA	EFCAB14	YBX1	NA	NA	NA	NA	NA	NA
NA	NA	NA	NA	NR4A1	UNG	NA	NA	NA	NA	NA	NA
NA	NA	NA	NA	KLF9	HCST	NA	NA	NA	NA	NA	NA
NA	NA	NA	NA	PBX1	B3GNT2	NA	NA	NA	NA	NA	NA
NA	NA	NA	NA	RPLP1	FANCD2	NA	NA	NA	NA	NA	NA
NA	NA	NA	NA	RGS1	CDC42SE1	NA	NA	NA	NA	NA	NA
NA	NA	NA	NA	DDIT4	TUBA1B	NA	NA	NA	NA	NA	NA
NA	NA	NA	NA	CMTM4	HLA-DOB	NA	NA	NA	NA	NA	NA
NA	NA	NA	NA	PCOLCE2	SAMD14	NA	NA	NA	NA	NA	NA
NA	NA	NA	NA	SPRY1	RAD51AP1	NA	NA	NA	NA	NA	NA
NA	NA	NA	NA	S100A4	CD52	NA	NA	NA	NA	NA	NA
NA	NA	NA	NA	CPT1A	STMN1	NA	NA	NA	NA	NA	NA
NA	NA	NA	NA	METTL24	S100A10	NA	NA	NA	NA	NA	NA
NA	NA	NA	NA	SELP	UGCG	NA	NA	NA	NA	NA	NA
NA	NA	NA	NA	ELMO1	IQGAP1	NA	NA	NA	NA	NA	NA
NA	NA	NA	NA	LPP	CDCA3	NA	NA	NA	NA	NA	NA
NA	NA	NA	NA	S100A11	HLA-E	NA	NA	NA	NA	NA	NA
NA	NA	NA	NA	CD74	HLA-C	NA	NA	NA	NA	NA	NA
NA	NA	NA	NA	RGL1	HLA-B	NA	NA	NA	NA	NA	NA
NA	NA	NA	NA	FAM43A	RRM2	NA	NA	NA	NA	NA	NA
NA	NA	NA	NA	RPL37A	C17orf50	NA	NA	NA	NA	NA	NA
NA	NA	NA	NA	FKBP9	GAPDH	NA	NA	NA	NA	NA	NA
NA	NA	NA	NA	IFIT3	DTYMK	NA	NA	NA	NA	NA	NA
NA	NA	NA	NA	GLIPR1L1	PHGDH	NA	NA	NA	NA	NA	NA
NA	NA	NA	NA	POU2F2	HMGB2	NA	NA	NA	NA	NA	NA
NA	NA	NA	NA	PURA	CALR	NA	NA	NA	NA	NA	NA
NA	NA	NA	NA	VDR	ASF1B	NA	NA	NA	NA	NA	NA
NA	NA	NA	NA	CPAMD8	HES6	NA	NA	NA	NA	NA	NA
NA	NA	NA	NA	S100A6	ASPM	NA	NA	NA	NA	NA	NA
NA	NA	NA	NA	ANGPT1	FGF18	NA	NA	NA	NA	NA	NA
NA	NA	NA	NA	METTL7A	SRSF2	NA	NA	NA	NA	NA	NA
NA	NA	NA	NA	HDAC9	ANKRD44	NA	NA	NA	NA	NA	NA
NA	NA	NA	NA	TFPI	MTIF2	NA	NA	NA	NA	NA	NA
NA	NA	NA	NA	GATA2	CCZ1	NA	NA	NA	NA	NA	NA
NA	NA	NA	NA	NA	C1orf56	NA	NA	NA	NA	NA	NA
NA	NA	NA	NA	NA	RRM1	NA	NA	NA	NA	NA	NA
NA	NA	NA	NA	NA	TUBA4A	NA	NA	NA	NA	NA	NA
NA	NA	NA	NA	NA	TK1	NA	NA	NA	NA	NA	NA
NA	NA	NA	NA	NA	SELL	NA	NA	NA	NA	NA	NA
NA	NA	NA	NA	NA	CEP350	NA	NA	NA	NA	NA	NA
NA	NA	NA	NA	NA	PPIA	NA	NA	NA	NA	NA	NA
NA	NA	NA	NA	NA	CHDH	NA	NA	NA	NA	NA	NA
NA	NA	NA	NA	NA	FAM117A	NA	NA	NA	NA	NA	NA
NA	NA	NA	NA	NA	BMPR1B	NA	NA	NA	NA	NA	NA
NA	NA	NA	NA	NA	DNMT1	NA	NA	NA	NA	NA	NA
NA	NA	NA	NA	NA	LAT2	NA	NA	NA	NA	NA	NA
NA	NA	NA	NA	NA	DUT	NA	NA	NA	NA	NA	NA
NA	NA	NA	NA	NA	NCL	NA	NA	NA	NA	NA	NA
NA	NA	NA	NA	NA	RASA4	NA	NA	NA	NA	NA	NA
NA	NA	NA	NA	NA	CLEC4A	NA	NA	NA	NA	NA	NA
NA	NA	NA	NA	NA	CNTRL	NA	NA	NA	NA	NA	NA
